# The extracellular heparan sulfatase SULF2 limits myeloid IFNβ signaling and Th17 responses in inflammatory arthritis

**DOI:** 10.1101/2024.03.13.584823

**Authors:** Maarten Swart, Andia Redpath, Joy Ogbechi, Ryan Cardenas, Louise Topping, Ewoud B. Compeer, Michael Goddard, Anastasios Chanalaris, Richard Williams, Daniel S. Brewer, Nicola Smart, Claudia Monaco, Linda Troeberg

**Affiliations:** Kennedy Institute of Rheumatology, Nuffield Department of Orthopaedics, Rheumatology and Musculoskeletal Sciences, University of Oxford, Roosevelt Drive, Headington, Oxford, OX3 7FY, UK; Department of Physiology, Anatomy & Genetics, University of Oxford, Sherrington Building, Oxford, OX1 3PT, UK; Norwich Medical School, University of East Anglia, Bob Champion Research and Education Building, Rosalind Franklin Road, Norwich, NR4 7UQ, UK

**Keywords:** heparan sulfate, interferon, inflammation, macrophage

## Abstract

Heparan sulfate (HS) proteoglycans are important regulators of cellular responses to soluble mediators such as chemokines, cytokines and growth factors. We profiled changes in expression of genes encoding HS core proteins, biosynthesis enzymes and modifiers during macrophage polarisation, and found that the most highly regulated gene was *Sulf2*, an extracellular HS 6-O-sulfatase that was markedly downregulated in response to pro-inflammatory stimuli. We then generated *Sulf2*^+/-^ bone marrow chimeric mice and examined inflammatory responses in antigen-induced arthritis, as a model of rheumatoid arthritis. Resolution of inflammation was impaired in myeloid *Sulf2*^+/-^ chimeras, with elevated joint swelling and increased abundance of pro-arthritic Th17 cells in synovial tissue. Transcriptomic and *in vitro* analyses indicated that *Sulf2* deficiency increased type I interferon signaling in bone marrow-derived macrophages, leading to elevated expression of the Th17-inducing cytokine IL-6. This establishes that dynamic remodeling of HS by *Sulf2* limits type I interferon signaling in macrophages, and so protects against Th17-driven pathology.
