## Supplementary Table S4 for "The extracellular heparan sulfatase SULF2 limits myeloid IFNβ signaling and Th17 responses in inflammatory arthritis"

### Sheet: Sheet1
	Ensembl ID	Gene symbol	log2FoldChange	Fold change	Log2FolgChange Standard Error (lfcSE)	P value	Padj
	ENSMUSG00000034906	Ncaph	11.8015	3569.4	2.92712	5.5359e-05	0.00633678
	ENSMUSG00000048410	Zfp407	11.5202	2937.08	1.80123	1.59787e-10	3.59928e-07
	ENSMUSG00000028848	Gpn2	11.4881	2872.48	1.86918	7.94312e-10	1.01281e-06
	ENSMUSG00000040247	Tbc1d10c	11.3431	2597.8	1.76869	1.42442e-10	3.59928e-07
	ENSMUSG00000044952	Kctd21	11.3306	2575.35	3.02121	0.0001766	0.0171702
	ENSMUSG00000026822	Lcn2	11.3294	2573.25	1.80568	3.51202e-10	5.03786e-07
	ENSMUSG00000034379	Wdr5b	11.2313	2404.09	3.0754	0.00026023	0.0220954
	ENSMUSG00000037104	Socs5	11.2277	2398.2	1.77026	2.26187e-10	3.59928e-07
	ENSMUSG00000034235	Usp54	11.1373	2252.45	3.07975	0.000298857	0.0279035
	ENSMUSG00000026068	Il18rap	10.9965	2043.06	2.63104	2.92108e-05	0.00388063
	ENSMUSG00000060044	Tmem26	10.9403	1965.03	3.16418	0.000545098	0.0404825
	ENSMUSG00000037161	Mgarp	10.9383	1962.2	3.15791	0.00053266	0.0349555
	ENSMUSG00000009654	Oit3	10.8929	1901.41	3.17312	0.000597261	0.0392461
	ENSMUSG00000037613	Tnfrsf23	10.8924	1900.75	3.17787	0.000609011	0.0485273
	ENSMUSG00000105326	RP24-230L5.3	10.8341	1825.5	3.20219	0.00071611	0.0437671
	ENSMUSG00000051341	Zfp52	10.8107	1796.2	3.22013	0.000787257	0.020064
	ENSMUSG00000020395	Itk	10.7983	1780.74	3.28802	0.001023	0.0232706
	ENSMUSG00000020079	Supv3l1	10.7814	1760.02	1.85549	6.22716e-09	1.45973e-06
	ENSMUSG00000020807	4933427D14Rik	10.7435	1714.35	3.25219	0.000955023	0.0220954
	ENSMUSG00000034032	Rpap1	10.7289	1697.12	3.2476	0.000954406	0.0180424
	ENSMUSG00000047898	Ccr4	10.6973	1660.38	3.29636	0.00117374	0.0257826
	ENSMUSG00000046185	Zfp84	10.6939	1656.42	2.03547	1.49022e-07	1.63115e-05
	ENSMUSG00000027663	Zmat3	10.6321	1587.03	2.19967	1.34154e-06	0.000101191
	ENSMUSG00000021767	Kat6b	10.5687	1518.75	2.74051	0.000115039	0.00345728
	ENSMUSG00000031953	Tmem170	10.56	1509.65	3.32268	0.00148212	0.0322871
	ENSMUSG00000103614	Gm37949	10.5508	1500.08	3.33591	0.00156256	0.0328234
	ENSMUSG00000068744	Psrc1	10.5459	1494.97	3.31603	0.00147133	0.0322871
	ENSMUSG00000026830	Ermn	10.5457	1494.77	3.33737	0.00157831	0.0328234
	ENSMUSG00000026117	Zap70	10.5063	1454.51	3.33462	0.00162893	0.0335213
	ENSMUSG00000028344	Invs	10.4855	1433.69	3.39467	0.00200954	0.0380453
	ENSMUSG00000047098	Rnf31	10.425	1374.76	3.37142	0.00198706	0.0379674
	ENSMUSG00000041037	Irgq	10.4194	1369.46	3.39586	0.00215307	0.0396217
	ENSMUSG00000051224	Tceanc	10.4144	1364.77	3.38766	0.00211044	0.0322871
	ENSMUSG00000042549	Map2k3os	10.3932	1344.86	3.40052	0.00224037	0.0328234
	ENSMUSG00000053347	Zfp943	10.3376	1293.99	3.47374	0.00292102	0.0485753
	ENSMUSG00000038421	Fcrla	10.3031	1263.42	3.46278	0.00292616	0.0485753
	ENSMUSG00000030929	Eri2	10.2807	1243.95	3.46802	0.00303241	0.0394911
	ENSMUSG00000067591	Klra3	10.2756	1239.54	3.44086	0.00282331	0.0480134
	ENSMUSG00000031155	Pim2	10.208	1182.79	3.47604	0.00331762	0.0420377
	ENSMUSG00000103772	Gm36933	10.1564	1141.26	2.7761	0.000253676	0.0217247
	ENSMUSG00000026011	Ctla4	9.97994	1009.86	2.77221	0.000318217	0.0257826
	ENSMUSG00000073733	Rsg1	9.86243	930.865	1.93885	3.6427e-07	0.000101191
	ENSMUSG00000034429	Zfp707	9.8497	922.691	2.94937	0.000839008	0.0166674
	ENSMUSG00000028551	Cdkn2c	9.63952	797.6	1.9805	1.13178e-06	9.92041e-05
	ENSMUSG00000024948	Map4k2	9.48489	716.533	2.9516	0.00131139	0.029367
	ENSMUSG00000031788	Kifc3	9.47804	713.14	2.49848	0.000148522	0.00563147
	ENSMUSG00000038990	Cables2	9.47039	709.369	2.13222	8.93033e-06	0.000522765
	ENSMUSG00000092524	Olfr756-ps1	9.42472	687.263	2.70205	0.000486681	0.0142198
	ENSMUSG00000025163	Cd7	9.36334	658.635	2.58406	0.000290642	0.00909167
	ENSMUSG00000084911	Gm16185	9.05503	531.906	2.89166	0.00173959	0.0349555
	ENSMUSG00000045071	E130308A19Rik	8.61835	392.99	2.90201	0.00298011	0.0392461
	ENSMUSG00000027935	Rab13	6.7532	107.874	2.18322	0.00197991	0.0379674
	ENSMUSG00000023045	Soat2	6.38521	83.5871	1.61028	7.33114e-05	0.0108699
	ENSMUSG00000022466	Rpap3	4.93276	30.5427	1.09928	7.21514e-06	0.000459711
	ENSMUSG00000028917	Plekhm2	3.06182	8.35023	0.790744	0.000107914	0.010885
	ENSMUSG00000039473	Ubn1	2.56564	5.92019	0.731964	0.000456349	0.0394721
	ENSMUSG00000042677	Zc3h12a	2.23995	4.72382	0.470309	1.90991e-06	0.000543854
	ENSMUSG00000029314	Agpat9	2.06038	4.17095	0.533591	0.000112766	0.0150511
	ENSMUSG00000074794	Arrdc3	1.98315	3.95355	0.512409	0.000108729	0.0121743
	ENSMUSG00000005800	Mmp8	1.8999	3.73187	0.539739	0.000431502	0.0397656
	ENSMUSG00000040943	Tet2	1.68584	3.21728	0.486704	0.000532612	0.0379674
	ENSMUSG00000022555	Dgat1	1.56298	2.95464	0.439737	0.0003789	0.0378911
	ENSMUSG00000027091	Zc3h15	1.28516	2.43709	0.370627	0.000525277	0.0464469
	ENSMUSG00000003235	Eif2b5	1.21679	2.32429	0.323152	0.000166297	0.020064
	ENSMUSG00000030452	Nipa2	1.21433	2.32033	0.289309	2.70044e-05	0.00486163
	ENSMUSG00000054342	Kcnn4	1.16892	2.24844	0.323201	0.000298376	0.0322871
	ENSMUSG00000040809	Chil3	1.16667	2.24493	0.310316	0.000170171	0.0173208
	ENSMUSG00000023021	Cers5	0.936741	1.9142	0.269281	0.000503894	0.0447172
	ENSMUSG00000040659	Efhd2	0.863629	1.81961	0.23756	0.000277529	0.0240706
	ENSMUSG00000007564	Ppp2r1a	0.827395	1.77448	0.231923	0.000360341	0.0362508
	ENSMUSG00000024639	Gnaq	0.826847	1.7738	0.23299	0.000386916	0.0379674
	ENSMUSG00000018476	Kdm6b	0.824586	1.77103	0.197767	3.05302e-05	0.00576317
	ENSMUSG00000029135	Fosl2	0.792043	1.73152	0.186354	2.13574e-05	0.00432306
	ENSMUSG00000048163	Selplg	0.781915	1.71941	0.226019	0.000541165	0.0468964
	ENSMUSG00000028413	B4galt1	0.679854	1.60198	0.199861	0.000669839	0.0437671
	ENSMUSG00000001750	Tcirg1	0.614602	1.53114	0.167563	0.000244556	0.0279035
	ENSMUSG00000000682	Cd52	-0.770363	0.58627	0.126015	9.76094e-10	1.48832e-06
	ENSMUSG00000036199	Ndufa13	-0.792301	0.577422	0.16841	2.54375e-06	0.000538743
	ENSMUSG00000007892	Rplp1	-0.86127	0.550468	0.203965	2.41469e-05	0.00375465
	ENSMUSG00000027193	Api5	-0.894197	0.538047	0.231632	0.000113195	0.0162269
	ENSMUSG00000054312	Mrps21	-1.14795	0.451266	0.30183	0.000142784	0.0220954
	ENSMUSG00000075602	Ly6a	-1.25398	0.419291	0.212257	3.46644e-09	2.42354e-06
	ENSMUSG00000073491	Pydc4	-1.49917	0.353757	0.33114	5.97431e-06	0.0018626
	ENSMUSG00000070427	Il18bp	-2.25417	0.209617	0.491851	4.58285e-06	0.00116463
	ENSMUSG00000054072	Iigp1	-2.84372	0.139301	0.631477	6.69109e-06	0.00205584
	ENSMUSG00000031902	Nfatc3	-3.64761	0.0797923	0.745672	9.99686e-07	0.000509656
	ENSMUSG00000025736	Jmjd8	-3.67951	0.0780471	1.10609	0.00087915	0.0209006
	ENSMUSG00000026289	Atg16l1	-4.99497	0.0313591	1.1236	8.76913e-06	0.00178851
	ENSMUSG00000039852	Rere	-5.4565	0.0227734	1.58844	0.000592268	0.0123961
	ENSMUSG00000026798	Coq4	-6.04405	0.0151551	1.18779	3.60969e-07	3.44124e-05
	ENSMUSG00000031391	L1cam	-6.22275	0.0133895	2.03405	0.00221864	0.0401679
	ENSMUSG00000025746	Il6	-6.28202	0.0128506	2.06987	0.00240547	0.042848
	ENSMUSG00000028896	Rcc1	-6.30219	0.0126722	1.79175	0.000435901	0.0322871
	ENSMUSG00000045092	S1pr1	-6.49368	0.011097	1.95136	0.000875456	0.0209006
	ENSMUSG00000038150	Ormdl3	-6.56117	0.0105899	1.9381	0.000710835	0.0189746
	ENSMUSG00000097855	A930007I19Rik	-6.73541	0.0093851	2.01911	0.000850468	0.0167531
	ENSMUSG00000034021	Pds5b	-6.87564	0.00851583	2.03421	0.00072484	0.0191949
	ENSMUSG00000041995	Zbed3	-7.17356	0.00692698	2.02715	0.000402052	0.0121743
	ENSMUSG00000009406	Elk1	-7.31554	0.00627775	1.79479	4.58183e-05	0.00593967
	ENSMUSG00000020451	Limk2	-7.54426	0.00535736	2.29859	0.00103026	0.0240706
	ENSMUSG00000031684	Slc10a7	-7.80018	0.00448654	1.76801	1.0249e-05	0.00225064
	ENSMUSG00000047534	Mis18bp1	-7.84165	0.00435942	1.43866	5.01873e-08	2.07821e-05
	ENSMUSG00000050240	Hic2	-7.89223	0.00420923	1.97117	6.23244e-05	0.0020871
	ENSMUSG00000086877	A230072C01Rik	-7.98607	0.00394414	1.96604	4.86502e-05	0.00225064
	ENSMUSG00000040738	Ints8	-8.00276	0.00389878	2.1904	0.000258627	0.00862955
	ENSMUSG00000000916	Nsun5	-8.00903	0.00388188	1.69436	2.28002e-06	0.000484533
	ENSMUSG00000087177	E130307A14Rik	-8.04383	0.00378936	2.37517	0.00070757	0.0180424
	ENSMUSG00000063652	Slc22a21	-8.05041	0.00377212	2.13774	0.000165984	0.00600942
	ENSMUSG00000050592	Fam78a	-8.11832	0.00359867	2.05471	7.77993e-05	0.00334756
	ENSMUSG00000046691	Chtf8	-8.17977	0.00344862	2.09472	9.42469e-05	0.00387557
	ENSMUSG00000032462	Pik3cb	-8.22805	0.00333511	1.83883	7.65469e-06	0.000351837
	ENSMUSG00000013275	Slc41a1	-8.34281	0.0030801	1.59197	1.6009e-07	4.84435e-05
	ENSMUSG00000031949	Adat1	-8.53495	0.00269602	2.10738	5.12129e-05	0.00230622
	ENSMUSG00000049295	Zfp219	-8.94091	0.00203478	3.01023	0.00297626	0.0480134
	ENSMUSG00000018841	Rad51d	-9.00304	0.00194901	3.03927	0.00305416	0.0485273
	ENSMUSG00000052446	Zfp961	-9.0772	0.00185136	1.85599	1.00448e-06	9.05839e-05
	ENSMUSG00000107331	RP23-153H17.5	-9.1145	0.00180411	2.59094	0.000435076	0.0123934
	ENSMUSG00000053769	Lysmd1	-9.13935	0.0017733	2.62472	0.000497635	0.0144134
	ENSMUSG00000033623	Pcgf3	-9.14474	0.00176669	1.5967	1.02058e-08	5.96892e-06
	ENSMUSG00000006342	Susd2	-9.1733	0.00173205	2.45239	0.00018361	0.00633678
	ENSMUSG00000030346	Rad51ap1	-9.19041	0.00171164	2.86762	0.00135116	0.0300032
	ENSMUSG00000047875	Gpr157	-9.31373	0.00157141	1.35119	5.46281e-12	6.37356e-08
	ENSMUSG00000055912	Tmem150a	-9.32772	0.00155624	2.6096	0.000351046	0.0108699
	ENSMUSG00000031097	Tnni2	-9.35519	0.00152689	2.48859	0.000170435	0.00607183
	ENSMUSG00000023961	Enpp4	-9.39728	0.00148298	2.9022	0.00120378	0.0277009
	ENSMUSG00000051306	Usp42	-9.42067	0.00145914	1.75916	8.54589e-08	1.03928e-05
	ENSMUSG00000044813	Shb	-9.43043	0.00144929	2.64635	0.000365852	0.00862955
	ENSMUSG00000021391	Cenpp	-9.45135	0.00142844	2.41756	9.25044e-05	0.00385821
	ENSMUSG00000035284	Vps13c	-9.48986	0.00139081	1.80781	1.52621e-07	1.63115e-05
	ENSMUSG00000028630	Dyrk2	-9.50741	0.001374	3.03692	0.00174446	0.0349555
	ENSMUSG00000018199	Trove2	-9.50748	0.00137393	2.47145	0.000119606	0.00466207
	ENSMUSG00000005802	Slc30a4	-9.51778	0.00136415	2.62147	0.000282643	0.00909167
	ENSMUSG00000028538	St3gal3	-9.5272	0.00135528	3.03372	0.00168695	0.034501
	ENSMUSG00000042073	Abhd14b	-9.53654	0.00134653	2.39713	6.94053e-05	0.00288753
	ENSMUSG00000006411	Pvrl4	-9.56418	0.00132098	2.48103	0.000115769	0.0045662
	ENSMUSG00000047747	Rnf150	-9.591	0.00129664	1.79746	9.50948e-08	1.16691e-05
	ENSMUSG00000011427	Zfp790	-9.60203	0.00128677	2.85103	0.000757386	0.0198988
	ENSMUSG00000041801	Phlda3	-9.61611	0.00127427	2.52477	0.000139693	0.00535758
	ENSMUSG00000040219	Ttc12	-9.67024	0.00122735	2.64638	0.000258046	0.00862955
	ENSMUSG00000049892	Rasd1	-9.688	0.00121233	2.27566	2.06978e-05	0.00106063
	ENSMUSG00000025008	Tctn3	-9.71229	0.00119209	2.8443	0.000638629	0.0132481
	ENSMUSG00000039789	Zfp597	-9.80143	0.00112067	2.25036	1.32766e-05	0.000726223
	ENSMUSG00000006641	Slc5a6	-9.80888	0.0011149	2.87322	0.000640396	0.0173913
	ENSMUSG00000097333	Zfp87	-9.83503	0.00109487	1.80993	5.51259e-08	2.00989e-05
	ENSMUSG00000031740	Mmp2	-9.88237	0.00105952	2.27292	1.37467e-05	0.000738514
	ENSMUSG00000025742	Prps2	-9.88587	0.00105695	2.78199	0.000380097	0.0279773
	ENSMUSG00000083161	Gm11427	-9.96193	0.00100268	2.17896	4.83382e-06	0.000320305
	ENSMUSG00000030532	Hddc3	-9.98048	0.000989866	2.17467	4.44459e-06	0.000302656
	ENSMUSG00000030402	Ppm1n	-9.99759	0.000978196	2.14231	3.06035e-06	0.000215733
	ENSMUSG00000026873	Phf19	-10.0293	0.000956911	2.396	2.84094e-05	0.00104056
	ENSMUSG00000032845	Alpk2	-10.03	0.00095644	2.28612	1.14738e-05	0.000638074
	ENSMUSG00000033478	Fam160b1	-10.0822	0.000922487	2.14689	2.65078e-06	0.00019447
	ENSMUSG00000027324	Rpusd2	-10.1177	0.000900064	2.15552	2.681e-06	0.00019447
	ENSMUSG00000030930	Chst15	-10.1638	0.000871766	2.18325	3.23432e-06	0.000172312
	ENSMUSG00000017176	Nt5c3b	-10.167	0.000869809	2.12933	1.7994e-06	0.000101191
	ENSMUSG00000002017	Fam98a	-10.1767	0.00086397	2.70112	0.000164825	0.00600942
	ENSMUSG00000048581	E130311K13Rik	-10.1855	0.000858714	3.42757	0.00296203	0.0485827
	ENSMUSG00000022223	Sdr39u1	-10.1934	0.000854044	2.28689	8.29905e-06	0.00049993
	ENSMUSG00000040586	Ofd1	-10.1938	0.000853779	1.7023	2.12067e-09	1.66076e-06
	ENSMUSG00000038128	Camk4	-10.1957	0.000852709	2.35842	1.53864e-05	0.000772225
	ENSMUSG00000027797	Dclk1	-10.2095	0.000844561	3.42538	0.00287736	0.0468964
	ENSMUSG00000059708	Akap17b	-10.2304	0.000832399	3.41792	0.00276094	0.0379674
	ENSMUSG00000096916	Zfp850	-10.2312	0.000831957	3.44158	0.00295073	0.0392461
	ENSMUSG00000073542	Cep76	-10.2331	0.000830838	3.41185	0.00270603	0.0468964
	ENSMUSG00000066363	Serpina3f	-10.2497	0.000821367	3.41821	0.00271268	0.0468964
	ENSMUSG00000053870	Fpgt	-10.2604	0.000815312	2.79291	0.00023905	0.00779226
	ENSMUSG00000021906	Oxnad1	-10.3629	0.000759365	3.34637	0.00195648	0.0379674
	ENSMUSG00000029790	Cep41	-10.3843	0.000748199	2.1953	2.24253e-06	0.000172312
	ENSMUSG00000044156	Hepacam2	-10.3863	0.00074714	2.76625	0.000173576	0.00616136
	ENSMUSG00000034371	Tkfc	-10.4471	0.000716321	3.32144	0.00165884	0.0328234
	ENSMUSG00000031310	Zmym3	-10.4545	0.000712642	1.9359	6.65163e-08	9.58173e-06
	ENSMUSG00000051403	Ppp1r37	-10.4702	0.00070493	1.94772	7.63187e-08	1.03928e-05
	ENSMUSG00000029283	Cdc7	-10.4837	0.000698398	3.34462	0.00172156	0.0349555
	ENSMUSG00000044338	Aplnr	-10.4837	0.000698361	2.16686	1.31008e-06	0.000101191
	ENSMUSG00000035378	Shq1	-10.5096	0.000685951	3.28084	0.0013585	0.0230762
	ENSMUSG00000037085	Trmt12	-10.5104	0.000685573	3.28803	0.00139073	0.0232862
	ENSMUSG00000040749	Siah1b	-10.5107	0.000685417	1.91068	3.77553e-08	5.96892e-06
	ENSMUSG00000061577	Adgrg5	-10.5153	0.00068324	1.96325	8.50534e-08	1.03928e-05
	ENSMUSG00000040410	Fbxl4	-10.5886	0.000649415	2.0548	2.56212e-07	2.49668e-05
	ENSMUSG00000061143	Maml3	-10.6476	0.000623368	3.26469	0.00110842	0.020064
	ENSMUSG00000052949	Rnf157	-10.6765	0.000611019	1.88572	1.49834e-08	2.19521e-06
	ENSMUSG00000023072	Cep89	-10.6978	0.000602078	1.95278	4.29621e-08	1.63115e-05
	ENSMUSG00000071176	Arhgef10	-10.8	0.000560899	3.18802	0.000704879	0.0485273
	ENSMUSG00000021385	Ippk	-10.8723	0.000533472	1.91283	1.31679e-08	9.43767e-06
	ENSMUSG00000040415	Dtx3	-10.9546	0.000503891	1.80978	1.42182e-09	1.66076e-06
	ENSMUSG00000047710	Champ1	-10.9681	0.000499213	3.1245	0.000447528	0.0328234
	ENSMUSG00000046314	Stxbp6	-10.981	0.00049476	1.99195	3.53411e-08	1.37498e-05
	ENSMUSG00000041684	Bivm	-11.0668	0.000466177	1.8646	2.93429e-09	2.13101e-06
	ENSMUSG00000041762	Gpr155	-11.0799	0.000461987	1.83225	1.47457e-09	1.66076e-06
	ENSMUSG00000039270	Megf9	-11.1203	0.000449209	1.87888	3.24715e-09	2.22853e-06
	ENSMUSG00000039891	Txlnb	-11.1835	0.000429952	3.05126	0.000247124	0.0205502
	ENSMUSG00000031639	Tlr3	-11.2095	0.000422272	1.9606	1.08157e-08	6.00901e-06
	ENSMUSG00000034473	Sec22a	-11.2273	0.000417107	2.62545	1.89998e-05	0.00275969
	ENSMUSG00000041415	Dicer1	-11.2772	0.00040292	2.56298	1.08234e-05	0.00230622
	ENSMUSG00000038500	Prr3	-11.3305	0.000388321	1.77947	1.92369e-10	3.59928e-07
	ENSMUSG00000021592	Arsk	-11.4856	0.000348739	2.42523	2.18131e-06	0.000480183
	ENSMUSG00000020697	Lig3	-11.5211	0.000340258	1.79533	1.38767e-10	3.59928e-07
	ENSMUSG00000027227	Sord	-11.5342	0.000337173	1.75146	4.53384e-11	3.09776e-07
	ENSMUSG00000102930	Gm38115	-11.6913	0.000302396	2.39611	1.06475e-06	0.000241647
